# HCR-FlowFISH: A flexible CRISPR screening method to identify cis-regulatory elements and their target genes

**DOI:** 10.1101/2020.05.11.078675

**Authors:** SK Reilly, SJ Gosai, A Gutierrez, JC Ulirsch, M Kanai, D Berenzy, S Kales, GB Butler, A Gladden-Young, HK Finucane, PC Sabeti, R Tewhey

**Author notes:** denotes corresponding author. denotes contributed equally (SK Reilly, SJ Gosai).

## Abstract

CRISPR screens for cis-regulatory elements (CREs) have shown unprecedented power to endogenously characterize the non-coding genome. To characterize CREs we developed HCR-FlowFISH (Hybridization Chain Reaction Fluorescent In-Situ Hybridization coupled with Flow Cytometry), which directly quantifies native transcripts within their endogenous loci following CRISPR perturbations of regulatory elements, eliminating the need for restrictive phenotypic assays such as growth or transcript-tagging. HCR-FlowFISH accurately quantifies gene expression across a wide range of transcript levels and cell types. We also developed CASA (CRISPR Activity Screen Analysis), a hierarchical Bayesian model to identify and quantify CRE activity. Using >270,000 perturbations, we identified CREs for *GATA1, HDAC6, ERP29, LMO2, MEF2C, CD164, NMU, FEN1* and the *FADS* gene cluster. Our methods detect subtle gene expression changes and identify CREs regulating multiple genes, sometimes at different magnitudes and directions. We demonstrate the power of HCR-FlowFISH to parse genome-wide association signals by nominating causal variants and target genes.
