## Supplementary material for "HCR-FlowFISH: A flexible CRISPR screening method to identify cis-regulatory elements and their target genes": Supplemntary Table 1

### Sheet: Sheet1
Probe Name	HCR Amplifier/Initiatior	HCR Version	Probe Set Size (pairs)	RNA Sequence Targeted
ACTB	B2	V3	10	GAGUGAGCGGCGCGGGGCCAAUCAGCGUGCGCCGUUCCGAAAGUUGCCUUUUAUGGCUCGAGCGGCCGCGGCGGCGCCCUAUAAAACCCAGCGGCGCGACGCGCCACCACCGCCGAGACCGCGUCCGCCCCGCGAGCACAGAGCCUCGCCUUUGCCGAUCCGCCGCCCGUCCACACCCGCCGCCAGCUCACCAUGGAUGAUGAUAUCGCCGCGCUCGUCGUCGACAACGGCUCCGGCAUGUGCAAGGCCGGCUUCGCGGGCGACGAUGCCCCCCGGGCCGUCUUCCCCUCCAUCGUGGGGCGCCCCAGGCACCAGGGCGUGAUGGUGGGCAUGGGUCAGAAGGAUUCCUAUGUGGGCGACGAGGCCCAGAGCAAGAGAGGCAUCCUCACCCUGAAGUAC…
ATXN2	B3	V3	62	ACCCCCGAGAAAGCAACCCAGCGCGCCGCCCGCUCCUCACGUGUCCCUCCCGGCCCCGGGGCCACCUCACGUUCUGCUUCCGUCUGACCCCUCCGACUUCCGGUAAAGAGUCCCUAUCCGCACCUCCGCUCCCACCCGGCGCCUCGGCGCGCCCGCCCUCCGAUGCGCUCAGCGGCCGCAGCUCCUCGGAGUCCCGCGGUGGCCACCGAGUCUCGCCGCUUCGCCGCAGCCAGGUGGCCCGGGUGGCGCUCGCUCCAGCGGCCGGCGCGGCGGAGCGGGCGGGGCGGCGGUGGCGCGGCCCCGGGACCGUAUCCCUCCGCCGCCCCUCCCCCGCCCGGCCCCGGCCCCCCUCCCUCCCGGCAGAGCUCGCCUCCCUCCGCCUCAGACUGUUUUGGUAGC…
BCL11A	B3	V3	30	UUUUUUUUUUUUUUUUGCUUAAAAAAAAGCCAUGACGGCUCUCCCACAAUUCAUCUUCCCUGCGCCAUCUUUGUAUUAUUUCUAAUUUAUUUUGGAUGUCAAAAGGCACUGAUGAAGAUAUUUUCUCUGGAGUCUCCUUCUUUCUAACCCGGCUCUCCCGAUGUGAACCGAGCCGUCGUCCGCCCGCCGCCGCCGCCGCCGCCGCCGCCGCCCGCCCCGCAGCCCACCAUGUCUCGCCGCAAGCAAGGCAAACCCCAGCACUUAAGCAAACGGGAAUUCUCGCCCGAGCCUCUUGAAGCCAUUCUUACAGAUGAUGAACCAGACCACGGCCCGUUGGGAGCUCCAGAAGGGGAUCAUGACCUCCUCACCUGUGGGCAGUGCCAGAUGAACUUCCCAUUG…
CD164	B3	V3	43	AgUCUCggAggCggCgCCgCAggggAUUgAggggUUgACUgAgCgUUgCgAgCCUUAgCUUUCUCCCgAACgCCAgCgCUgAggACACgAUgUCgCggCUCUCCCgCUCACUgCUUUgggCCgCCACCUgCCUgggCgUgCUCUgCgUgCUgUCCgCggACAAgAACACgACCCAgCACCCgAACgUgACgACUUUAgCgCCCAUCUCCAACgUAACCUCggCgCCggUgACgUCCCUCCCgCUggUCACCACUCCggCACCAgAAACCUgUgAAggUCgAAACAgCUgCgUUUCCUgUUUUAAUgUUAgCgUUgUUAAUACUACCUgCUUUUggAUAgAAUgUAAAgAUgAgAgCUAUUgUUCACAUAACUCAACAgUUAgUgAUUgUCAAgUggggA…
eGFP	B3	V3	12	AUGGUGAGCAAGGGCGAGGAGCUGUUCACCGGGGUGGUGCCCAUCCUGGUCGAGCUGGACGGCGACGUAAACGGCCACAAGUUCAGCGUGUCCGGCGAGGGCGAGGGCGAUGCCACCUACGGCAAGCUGACCCUGAAGUUCAUCUGCACCACCGGCAAGCUGCCCGUGCCCUGGCCCACCCUCGUGACCACCCUGACCUACGGCGUGCAGUGCUUCAGCCGCUACCCCGACCACAUGAAGCAGCACGACUUCUUCAAGUCCGCCAUGCCCGAAGGCUACGUCCAGGAGCGCACCAUCUUCUUCAAGGACGACGGCAACUACAAGACCCGCGCCGAGGUGAAGUUCGAGGGCGACACCCUGGUGAACCGCAUCGAGCUGAAGGGCAUCGACUUCAAGGAG…
ERP29	B3	V3	22	GAGCCUCCUGGGGUGUCCACGUGAGCGCGCGUGAGUCCGCCCCCCCAGUCACGUGACCGCUGACUCGGGGCGUUCUCCACUAUCGCUUACCUACCUCCCUCUGCAGGAACCCGGCGAUAUGGCUGCCGCUGUGCCCCGCGCCGCAUUUCUCUCCCCGCUGCUUCCCCUUCUCCUGGGCUUCCUGCUCCUCUCCGCUCCGCAUGGCGGCAGCGGCCUGCACACCAAGGGCGCCCUUCCCCUGGAUACGGUCACUUUCUACAAGAUUAUGGUGACAAGCUGAACAUGGAGCUGAGUGAGAAAUACAAGCUGGACAAAGAGAGCUACCCAGUCUUCUACCUCUUCCGGGAUGGGGACUUUGAGAACCCAGUCCCAUACACUGGGGCAGUUAAGGUUGGAGCC…
FADS1	B1	V3	44	GGAAGUCGAAUCCGGCGGCGACGCCUUUAGGGAGCCCGCGAGGGGGCGCGUGUUGGCAGCCCAGCUGUGAGUUGCCCAAGACCCACCGGGGGACGGGAUCUCGCUCCCCGCGCCACGAGGCUCGGCCAAUGGGAACGCGCGCUGCGAGGCCCGCCGGUCUGCCCUGCGGUGCUGAAAACCCGGCGCGCAGGCGGCUGGCUCUGGGCGCGCGCCAGCAAAUCCACUCCUGGAGCCCGCGGACCCCGAGCACGCGCCUGACAGCCCCUGCUGGCCCGGCGCGCGGCGUCGCCAGGCCAGCUAUGGCCCCCGACCCGGUGGCCGCCGAGACCGCGGCUCAGGGACCUACCCCGCGCUACUUCACCUGGGACGAGGUGGCCCAGCGCUCAGGGUGCGAGGAGC…
FADS2	B3	V3	37	GGAACCCGAGGCGGGGGGAGCCGGAGGGGCGGGCAGAGGAGGUGUCGAGGCCCUGAGCUCCCGGGGAGUUUUUACUGGAGGCAAAAGUCCAUAGCGGGAGGGCUGAGGGAGGGGCGGAGGAAGGGGACCGCUUGGGGGCACUGGGAAGCCAGGGAUCCUCCGCCAGGAAGGCAGGGACACUCCCGAGCGCAGGCGAGAAGGCUGGGGGAGGGGGCGCGGUGGGAGGAGUAGGAGAAGACAAAAGCCGAAAGCGAAGAGGGCCCGGGCUGCACACACCGGCUGGGAGGCAGCCGUCUGUGCAGCGAGCAGCCGGCGCGGGGAGGCCGCAGUGCACGGGGCGUCACAGUCGGCAGGCAGCAUGGGGAAGGGAGGGAACCAGGGCGAGGGGGCCGCCGAGCG…
FADS3	B4	V3	17	GAGCCGGGAGGCGCACGCUCGCUCGUACGGCGGCCGCGGCGGCAGGGCGGGGCCGGAGCAGCGGGCGGCGGCGGAGGCGGCGCCCGGGAGCGCUCUUCGCUUCCCUCGGGGUCUUGCUCGGACCUCGGCCACCGCCUGGGAUCCCCAGGACUCGUGCGUGCAGCAUGGGCGGCGUCGGGGAGCCGGGACCGCGGGAGGGACCCGCGCAGCCGGGGGCGCCGCUGCCCACCUUCUGCUGGGAGCAGAUCCGCGCGCACGACCAGCCCGGCGACAAGUGGCUGGUCAUCGAGCGCCGCGUCUACGACAUCAGCCGCUGGGCACAGCGGCACCCAGGGGGCAGCCGCCUCAUCGGCCACCACGGCGCUGAGGACGCCACGGAUGCCUUCCGUGCCUUCCAUC…
FAM3C	B3	V3	20	AUUGGUCGCGGCCGGGAAGCGUGGGAGGAGGCCCAGCGGCGAGCUGGCUUUCUCCUGGCCACUUGCCGGGGUGAGGGGCAGCCGGAGGAGUCCGAGAGGAAGCGGAGGCGCGAGCUGGAGGCGGCGGCUCCCGUCGGCCUCCGGCAGGACUGAGCGCUGGGAGGCCGGAGCAUAUUAAUGAAAAGUGCCAUAAACUGAAAAACCAAACAUGAGGGUAGCAGGUGCUGCAAAGUUGGUGGUAGCUGUGGCAGUGUUUUUACUGACAUUUUAUGUUAUUUCUCAAGUAUUUGAAAUAAAAAUGGAUGCAAGUUUAGGAAAUCUAUUUGCAAGAUCAGCAUUGGACACAGCUGCACGUUCUACAAAGCCUCCCAGAUAUAAGUGUGGGAUCUCAAAAGCUUG…
FEN1	B3	V3	30	AAAGGAAGUGCCUCCGGCGCAAGUGGCAUUGAGGGACUUGUAGUCCUGCGAUUUCGGGUGUAGAGGGAGCAGGGGCCUGCGGGGACCUGGUGUGGGUGGAGUGGGGACAAGCGGUGGAGAAGGGUACGCCAGGGUCGCUGAGAGACUCUGUUCUCCCUGGAGGGACUGGUUGCCAUGAGAGCAGCCGUCUGAGGGGACGCAGCCUGCACUACGCGCCCCAAGAGGCUGUGCGUGGCGAGCAGGUCACGUGACGGGAGCGCGGGCUUUGGAAGGCGGCUGAACGUCAGGCCACCCGCCGCUAAGCUGAGAAGGGAGAGCGAGCUUAGGACCGCCUGCCCGGGGCAACCCCGAACCAAGCUUUAGCCGCCGAGGCCGCGUGUCCCAAAGGCCAGUCAUCCC…
GATA1	B1	V3	19	GACACCCCCUGGGAUCACACUGAGCUUGCCACAUCCCCAAGGCGGCCGAACCCUCCGCAACCACCAGCCCAGGUUAAUCCCCAGAGGCUCCAUGGAGUUCCCUGGCCUGGGGUCCCUGGGGACCUCAGAGCCCCUCCCCCAGUUUGUGGAUCCUGCUCUGGUGUCCUCCACACCAGAAUCAGGGGUUUUCUUCCCCUCUGGGCCUGAGGGCUUGGAUGCAGCAGCUUCCUCCACUGCCCCGAGCACAGCCACCGCUGCAGCUGCGGCACUGGCCUACUACAGGGACGCUGAGGCCUACAGACACUCCCCAGUCUUUCAGGUGUACCCAUUGCUCAACUGUAUGGAGGGGAUCCCAGGGGGCUCACCAUAUGCCGGCUGGGCCUACGGCAAGACGGGGCU…
HDAC6	B3	V3	40	GAAGGCGGCUAGGGACUGGCUGAAGAGGGUUAGCGAAACGUUAGCGGUCGGGUCUGGGCAGGGGGUGGAGCUGGUUGAAGGAACGGGGCAGUCCCCUGAGGAGCGGGGCUGGUUGAAACGCUAGGGGCGGGAUCUGGCGGAGUGGAAGAACCGCGGCAGGGGCCAAGCCUCCUCAACUAUGACCUCAACCGGCCAGGAUUCCACCACAACCAGGCAGCGAAGAAGUAGGCAGAACCCCCAGUCGCCCCCUCAGGACUCCAGUGUCACUUCGAAGCGAAAUAUUAAAAAGGGAGCCGUUCCCCGCUCUAUCCCCAAUCUAGCGGAGGUAAAGAAGAAAGGCAAAAUGAAGAAGCUCGGCCAAGCAAUGGAAGAAGACCUAAUCGUGGGACUGCAAGGGAU…
ICAM3	B3	V3	21	CCUUUUCCCCUGCCUGCCCUUCGGGCACCUCAGGAAGGCACCUUCCUCUGUCAGAAUGGCCACCAUGGUACCAUCCGUGUUGUGGCCCAGGGCCUGCUGGACUCUGCUGGUCUGCUGUCUGCUGACCCCAGGUGUCCAGGGGCAGGAGUUCCUUUUGCGGGUGGAGCCCCAGAACCCUGUGCUCUCUGCUGGAGGGUCCCUGUUUGUGAACUGCAGUACUGAUUGUCCCAGCUCUGAGAAAAUCGCCUUGGAGACGUCCCUAUCAAAGGAGCUGGUGGCCAGUGGCAUGGGCUGGGCAGCCUUCAAUCUCAGCAACGUGACUGGCAACAGUCGGAUCCUCUGCUCAGUGUACUGCAAUGGCUCUCAGAUAACAGGCUCCUCUAACAUCACCGUGUACAG…
JAK1	B3	V3	40	UGCAGACAGUGCGGGCCUGCGCCCAGUCCCGGCUGUCCUCGCCGCGACCCCUCCUCAGCCCUGGGCGCGCGCACGCUGGGGCCCCGCGGGGCUGGCCGCCUAGCGAGCCUGCCGGUCGACCCCAGCCAGCGCAGCGACGGGGCGCUGCCUGGCCCAGGCGCACACGGAAGUGCGCUUCUCUGAAGUAGCUUUGGAAAGUAGAGAAGAAAAUCCAGUUUGCUUCUUGGAGAACACUGGACAGCUGAAUAAAUGCAGUAUCUAAAUAUAAAAGAGGACUGCAAUGCCAUGGCUUUCUGUGCUAAAAUGAGGAGCUCCAAGAAGACUGAGGUGAACCUGGAGGCCCCUGAGCCAGGGGUGGAAGUGAUCUUCUAUCUGUCGGACAGGGAGCCCCUCCGGCUG…
LARGE1	B1	V3	31	GGGGGCGCGGCCGCGCUCGUCUCGCCGGGCUGUUCGCGGGCAGGCCCUGCCCUGAAGGGACGAAUCGGCUUGGAGCGCGGGAGGUGGAGUCGGCCCCGGCGGUCGCUCCCUGGACCCAACCCGAGGCUGACCCAGGCCCCUGCCCAUGCGGGGCGCCCCUGGCUCGGAAGAGUCCCCCGGGCCGGGAGCAGCUCCAGGCAGCGGCCCCGGAGGAAGAGGAAGAAGGGACAGUGCUCAGCUUGGGGGACCCGGACCCUCGCCGCGGCAUUUGGAGCCGGGGGCAGUCCCGAACUCUGUGCUUGGCACCGCCGCUCCGAGUAGGGCAGCGCCUGCCGGGACCCUGACCCGGACCCCCUGCGCCUCGUAGGCGGCGGCGCCGCCGCGCCACCCUGUUCUUCC…
LDLR	B3	V3	10	CUCUGGGCGACGUUGCUGGCAGAGGAAAUGAGAAGAAGCCCAGUAGCGUGAGGGCUCUGUCCAUUGUCCUCCCCAUCGCCACGGAGCUGGGUCUCUGGUCUCGGGGGCAGCUGUGUGACAGAGCGUGCCUCUCCCUACAGUGCUCCUCGUCUUCCUUUGCCUGGGGGUCUUCCUUCUAUGGAAGAACUGGCGGCUUAAGAACAUCAACAGCAUCAACUUUGACAACCCCGUCUAUCAGAAGACCACAGAGGAUGAGGUCCACAUUUGCCACAACCAGGACGGCUACAGCUACCCCUCGAGACAGAUGGUCAGUCUGGAGGAUGACGUGGCGUGAACAUCUGCCUGGAGUCCCGUCCCUGCCCAGAACCCUUCCUGAGACCUCGCCGGCCUUGUUUUAUU…
LMO2	B3	V3	35	GAAUUCGUCCAAACUGAGGAUCACAAGUCUCCACAUUCUGAGUAGGAGGAUGAGGGUCUGAGUUAGGAUUUGGGUCCUGCAGGGCUUGCUAAGGAAUCCCCUGAUGGCCUAGGAUUCCACGCAGAGCACAUCUGGUGUGAGAGAGCUCGCUGCAAGGGUGAAGGCUCCGCCCUAUCAGAUAGACAACCAGGCCACCAAGAGGCCCAGCCCUCCAAACCCUGGAUUUGCAACAUCCUCAAAGAACAGCAACGGGCCUUGAGCAGAAUUGAGAAGGAAAUACCCCCACCUGCCCUCAGCCGUUAAGUGGGCUUUGCUAUUCACAAGGGCCUCUGGGUGUCCUGGCAGAGAGGGGAGAUGGCACAGGCACCAGGUGCUAGGGUGCCAGGGCCUCCCGAGAAG…
LOXL2	B3	V3	40	ACAACAAAAgAggCCggAggCCgggCCUgCUgCggCggCCgCCUUCggggAAgggggUgggUCCggggAggggUUUgCCAUCCUCCUCUAgUUAAAAgUAAgggggAAAAgAgUAAACgCgCgACUCCAgCgCgCggCUACCUACgCUUggUgCUUgCUUUCUCCAgCCAUCggAgACCAgAgCCgCCCCCUCUgCUCgAgAAAggggCUCAgCggCggCggAAgCggAgggggACCACCgUggAgAgCgCggUCCCAgCCCggCCACUgCggAUCCCUgAAACCAAAAAgCUCCUgCUgCUUCUgUACCCCgCCUgUCCCUCCCAgCUgCgCAgggCCCCUUCgUgggAUCAUCAgCCCgAAgACAgggAUggAgAggCCUCUgUgCUCCCACCUCUg…
MEF2C	B3	V3	91	GCUGUUCUCCUUUUCCCAUUCGUCUUCUGUCACUUCCUUCCUGGACGCAGUUUUCUGGACGAGUCUGGUUACUUUUAAUCCGACCGGCCGCUGAGAGCCACUUUCUCCUCCUCCUCCUCCUCCUCCUUCUCUUCCUCCUCCUUCUUCCUCCUCCUCCUCCUCUUCCGAGCGGCCUCGGCGCGCGCGAAUGCGCGGCCCCGCGCCCCCCCCCUCGCGCGCGCUCCCCUCGCGCGCGCGCACACACGCACACAUCGUCUCCAGCUCUCUGCUCGCUCUGCUCGCAGUCACAGACACUUGAGCACACGCGUACACCCAGACAUCUUCGGGCUGCUAUUGGAUUGACUUUGAAGGUUCUGUGUGGGUCGCCGUGGCUGCAUGUUUGAAUCAGGUGGAGAAGCA…
MYC	B3	V3	30	GACCCCCGAGCUGUGCUGCUCGCGGCCGCCACCGCCGGGCCCCGGCCGUCCCUGGCUCCCCUCCUGCCUCGAGAAGGGCAGGGCUUCUCAGAGGCUUGGCGGGAAAAAGAACGGAGGGAGGGAUCGCGCUGAGUAUAAAAGCCGGUUUUCGGGGCUUUAUCUAACUCGCUGUAGUAAUUCCAGCGAGAGGCAGAGGGAGCGAGCGGGCGGCCGGCUAGGGUGGAAGAGCCGGGCGAGCAGAGCUGCGCUGCGGGCGUCCUGGGAAGGGAGAUCCGGAGCGAAUAGGGGGCUUCGCCUCUGGCCCAGCCCUCCCGCUGAUCCCCCAGCCAGCGGUCCGCAACCCUUGCCGCAUCCACGAAACUUUGCCCAUAGCAGCGGGCGGGCACUUUGCACUGGAAC…
NMU	B3	V3	13	AgUCCUgUgUCCgggCCCCgAggCACAgCCAgggCACCAggUggAgCACCAgCUACgCgUggCgCAgCgCAgCgUCCCUAgCACCgAgCCUCCCgCAgCCgCCgAgAUgCUgCgAACAgAgAgCUgCCgCCCCAggUCgCCCgCCggACAggUggCCgCggCgUCCCCgCUCCUgCUgCUgCUgCUgCUgCUCgCCUggUgCgCgggCgCCUgCCgAggUgCUCCAAUAUUACCUCAAggAUUACAgCCUgAACAACAgCUACAgUUgUggAAUgAgAUAgAUgAUACUUgUUCgUCUUUUCUgUCCAUUgAUUCUCAgCCUCAggCAUCCAACgCACUggAggAgCUUUgCUUUAUgAUUAUgggAAUgCUACCAAAgCCUCAggAACAAgAUgAAAA…
PRKCB	B3	V3	64	ggACgAgCggCAgCAgCUgggCgAgUgACAgCCCCggCUCCgCgCgCCgCggCCgCCAgAgCCggCgCAggggAAgCgCCCgCggCCCCgggUgCAgCAgCggCCgCCgCCUCCCgCgCCUCCCCggCCCgCAgCCCgCggUCCCgCggCCCCggggCCggCACCUCUCgggCUCCggCUCCCCgCgCgCAAgAUggCUgACCCggCUgCggggCCgCCgCCgAgCgAgggCgAggAgAgCACCgUgCgCUUCgCCCgCAAAggCgCCCUCCggCAgAAgAACgUgCAUgAggUCAAgAACCACAAAUUCACCgCCCgCUUCUUCAAgCAgCCCACCUUCUgCAgCCACUgCACCgACUUCAUCUggggCUUCgggAAgCAgggAUUCCAgUgCCAAgU…
RUNX1	B3	V3	30	CUUUGGGCCUCAUAAACAACCACAGAACCACAAGUUGGGUAGCCUGGCAGUGUCAGAAGUCUGAACCCAGCAUAGUGGUCAGCAGGCAGGACGAAUCACACUGAAUGCAAACCACAGGGUUUCGCAGCGUGGUAAAAGAAAUCAUUGAGUCCCCCGCCUUCAGAAGAGGGUGCAUUUUCAGGAGGAAGCGAUGGCUUCAGACAGCAUAUUUGAGUCAUUUCCUUCGUACCCACAGUGCUUCAUGAGAGAAUGCAUACUUGGAAUGAAUCCUUCUAGAGACGUCCACGAUGCCAGCACGAGCCGCCGCUUCACGCCGCCUUCCACCGCGCUGAGCCCAGGCAAGAUGAGCGAGGCGUUGCCGCUGGGCGCCCCGGACGCCGGCGCUGCCCUGGCCGGCAA…
SH2B3	B3	V3	40	CCCGGGCCACCGCCUCCGCCCGGCUGCCCGCCCGGACUGUCGCGGCCCGCGGUGGCGACGGCGGCCGCUGCAAAGUUUCCCCGGCGGCGGCGGCCCGGGGGCGCAUCCUCCCGCAACUGUCAAGCGCUGGCGGCGGAAAUGAUGAGGCGCUGGCCAUUUUCCGAGCCCGGGUUUCCUGCCUGAGCCCCGCUCGAGCGAGCCGCGAGCGAGGAGCCGGCGGGCGGGAGAGGACGCGCCCAGGGCGGGGGCCCGCCCGCCCCCUCGGGAUUUCGAGGGCCCGGGGGCGCGCGACGCCAUGGGCCGGCCGGGCCCAGAGCUCCUGUCUCUCAGCCCGGCCGCACCACCUGGGUCUCCGCCAUGAACGGGCCUGCCCUGCAGCCCUCCUCGCCCUCUUCCGCG…
SMAD3	B3	V3	20	GCGGCCGCCGCCUCCGCCCCGCGUUCGGGGCCUUCCCGACCCUGCACUGCUGCCGUCCGCCCGCCCGGCCGCUCUUCUCUUCGCCGUGGGAGCCGCUCCGGGCGCAGGGCCGCGCGCCGAGCCCCGCAGGCUGCAGCGCCGCGGCCCGGCCCGGCGCCCCGGCAACUUCGCCGAGAGUUGAGGCGAAGUUUGGGCGACCGCGGCAGGCCCCGGCCGAGCUCCCCUCUGCGCCCCCGGCGUCCCGUCGAGCCCAGCCCCGCCGGGGGCGCUCCUCGCCGCCCGCGCGCCCUCCCCAGCCAUGUCGUCCAUCCUGCCUUUCACUCCCCCGAUCGUGAAGCGCCUGCUGGGCUGGAAGAAGGGCGAGCAGAACGGGCAGGAGGAGAAAUGGUGCGAGAAGGC…
STX4	B3	V3	21	ACCCACUGCCUCGAAAGGCCUCUGGGGGUGGUCGGCGCGCCCCUCCCCACCUCGCGGGGGCCGUGUGGGCGUCGCUCGGUCGUUGGGGUGCCGGGGACGUCGUGAUGAGAACGGCGUCCCAGAGACGGCGGUGACAGAGCCGGGACACGUGACAGUCACAGGGUCACAUUCUGCGGUCCACGAGUUUGGGACCGGGCUGGUCACGUGACGCGAUUUCCGUUGGAAGAUGCAACGGUUCCGGUGACGGUAGCAAGUUCUCGCGUCCAGGCAUCUCCGCUUCCGCUCGGGGCGCAACAACUUCCGACUCCACCUUCCCAGCCUCGGGCAAGGAAGAGACGCGACCAUGGGGAUGACAGCUCGGACGAAGAGGACAAGGAGCGGGUCGCGCUGGUGGUGCAC…
TBP	B2	V3	18	GGCGGAAGUGACAUUAUCAACGCGCGCCAGGGGUUCAGUGAGGUCGGGCAGGUUCGCUGUGGCGGGCGCCUGGGCCGCCGGCUGUUUAACUUCGCUUCCGCUGGCCCAUAGUGAUCUUUGCAGUGACCCAGCAUCACUGUUUCUUGGCGUGUGAAGAUAACCCAAGGAAUUGAGGAAGUUGCUGAGAAGAGUGUGCUGGAGAUGCUCUAGGAAAAAAUUGAAUAGUGAGACGAGUUCCAGCGCAAGGGUUUCUGGUUUGCCAAGAAGAAAGUGAACAUCAUGGAUCAGAACAACAGCCUGCCACCUUACGCUCAGGGCUUGGCCUCCCCUCAGGGUGCCAUGACUCCCGGAAUCCCUAUCUUUAGUCCAAUGAUGCCUUAUGGCACUGGACUGACCCCA…
TCF12	B3	V3	56	GGCGCGGAGGGAUCCGGAGGCGAGCCGAGCGCGGUGGUGAGGCCGCCUCAGCGAAAAAAAUGUCCGCCUGAAGAGACCCACAAGUUCUAUUCGGGGGGACCGACAGCCCGCCCCGGGAGGAAGGGGCGGCCAGGCCCGAAAGCCGCCUCCCCCUCCCAGACCCGAGAGCUCGUGCGGGGCAAAGUGAACCGAGCCGCUGGGCGGUGCAAGGGGAAGCCCAAGCCCGUUCUCCCGGCCAAAGUGAACUUUAAUCGGGGUGGUUGGAUGCGGAGACGGGGCGGCAGAAGUGGCCGAAGAUGAAUCCCCAGCAACAACGCAUGGCCGCUAUAGGGACCGACAAGGAGCUGAGCGACCUACUGGACUUCAGUGCGAUGUUUUCCCCACCUGUUAAUAGUGGGA…
TNFAIP3	B1	V3	40	CUUUGGAAAGUCCCGUGGAAAUCCCCGGGCCUACAACCCGCAUACAACUGAAACGGGGCAAAGCAGACUGCGCAGUCUGCAGUCUUCGUGGCGGGCCAAGCGAGCUUGGAGCCCGCGGGGGCGGAGCGGUGAGAGCGGCCGCCAAGAGAGAUCACACCCCCAGCCGACCCUGCCAGCGAGCGAGCCCGACCCCAGGCGUCCAUGGAGCGUCGCCUCCGCCCGGUCCCUGCCCCGACCCCCGCCUGCGGCGCGCUCCUGCCUUGACCAGGACUUGGGACUUUGCGAAAGGAUCGCGGGGCCCGGAGAGGUAACCGCCGCGCCUCCCGGAGAGGUAACCGCCGCGCCUCCCGGAGAGGUGUUGGAGAGCACAAUGGCUGAACAAGUCCUUCCUCAGGCUUU…
TUBA1B	B3	V3	10	GGCGGCCAGGCCGGGCGCGGAGUGGGCGCGCGGGGCCGGAGGAGGGGCCAGCGACCGCGGCACCGCCUGUGCCCGCCCGCCCCUCCGCAGCCGCUACUUAAGAGGCUCCAGCGCCGGCCCCGCCCUAGUGCGUUACUUACCUCGACUCUUAGCUUGUCGGGGACGGUAACCGGGACCCGGUGUCUGCUCCUGUCGCCUUCGCCUCCUAAUCCCUAGCCACUAUGCGUGAGUGCAUCUCCAUCCACGUUGGCCAGGCUGGUGUCCAGAUUGGCAAUGCCUGCUGGGAGCUCUACUGCCUGGAACACGGCAUCCAGCCCGAUGGCCAGAUGCCAAGUGACAAGACCAUUGGGGGAGGAGAUGACUCCUUCAACACCUUCUUCAGUGAGACGGGCGCUGGCA…
