## Supplementary material for "HCR-FlowFISH: A flexible CRISPR screening method to identify cis-regulatory elements and their target genes": Supplemntary Table 5

### Sheet: README
chrom	The name of the chromosome
CRE_start	The starting position of the CRE, inclusive. The first base of the chromosome is numbered 0.
CRE_end	The ending position of the CRE, exclusive.
CRE_activity	maximum a posteriori estimates by CASA of CRE activity on specified target gene
target_gene	Target gene of specified CRE activity
ROPE_threshold	Absolute value of Region Of Practical Equivalence (ROPE) used to identify CREs
low_coverage	Boolean flag, TRUE if CRE is only supported by 5 or fewer gRNAs

### Sheet: Sheet1
chrom	CRE_start	CRE_end	CRE_activity_summit	target_gene	ROPE_threshold	low_coverage
chr11	61813200	61813600	0.926668	FADS1	log(2.00)	FALSE
chr11	61814000	61818400	4.0184	FADS1	log(2.00)	FALSE
chr11	61833100	61835900	4.03446	FADS1	log(2.00)	FALSE
chr11	61841200	61842900	2.03993	FADS1	log(2.00)	FALSE
chr11	61868900	61871800	1.8997	FADS1	log(2.00)	FALSE
chr11	61814500	61817200	2.32192	FADS2	log(1.60)	FALSE
chr11	61833500	61835900	2.16137	FADS2	log(1.60)	FALSE
chr11	61841500	61842400	1.16223	FADS2	log(1.60)	FALSE
chr11	61864500	61864800	1.26739	FADS2	log(1.60)	FALSE
chr11	61816500	61817100	-0.614936	FADS3	log(1.60)	FALSE
chr11	61833800	61835700	1.60642	FADS3	log(1.60)	FALSE
chr11	61841500	61842900	0.892564	FADS3	log(1.60)	FALSE
chr11	61870100	61873100	-1.35593	FADS3	log(1.60)	FALSE
chr11	61890400	61892300	1.94778	FADS3	log(1.60)	FALSE
chr11	61892600	61893000	0.529552	FADS3	log(1.60)	FALSE
chr11	61792000	61794000	1.80825	FEN1	log(1.60)	FALSE
chr11	61796700	61797200	0.831601	FEN1	log(1.60)	FALSE
chrX	48782597	48783497	2.23126	GATA1	log(2.00)	FALSE
chrX	48786097	48786997	3.70814	GATA1	log(2.00)	FALSE
chrX	48800197	48801297	2.39898	GATA1	log(2.00)	FALSE
chrX	48786297	48786997	-1.42532	HDAC6	log(2.00)	FALSE
chrX	48800297	48801097	1.39666	HDAC6	log(2.00)	FALSE
chrX	48801697	48802997	2.58755	HDAC6	log(2.00)	FALSE
chr4	55602941	55606941	0.501966	NMU	log(1.20)	FALSE
chr4	55608941	55610941	0.504197	NMU	log(1.20)	FALSE
chr4	55611441	55613941	0.424898	NMU	log(1.20)	FALSE
chr4	55614441	55616941	0.606963	NMU	log(1.20)	FALSE
chr4	55617441	55618441	0.444287	NMU	log(1.20)	FALSE
chr4	55624941	55627441	0.479292	NMU	log(1.20)	FALSE
chr4	55631941	55633941	0.509253	NMU	log(1.20)	FALSE
chr4	55634441	55640941	2.26801	NMU	log(1.85)	FALSE
chr4	55670441	55671441	0.23836	NMU	log(1.20)	FALSE
chr4	55810941	55811941	-0.277619	NMU	log(1.20)	FALSE
chr11	33094668	33094868	1.3175	LMO2	log(1.85)	TRUE
chr11	33129968	33130368	-1.74354	LMO2	log(1.85)	FALSE
chr11	33142268	33142668	1.08817	LMO2	log(1.85)	TRUE
chr11	33167168	33167568	-1.37843	LMO2	log(1.85)	FALSE
chr11	33196568	33196968	0.878441	LMO2	log(1.85)	FALSE
chr11	33400868	33401668	-1.39893	LMO2	log(1.85)	FALSE
chr11	33446268	33446668	-2.05808	LMO2	log(1.85)	FALSE
chr11	33481068	33481368	1.05814	LMO2	log(1.85)	FALSE
chr11	33503968	33504168	0.777201	LMO2	log(1.85)	FALSE
chr11	33519568	33519968	1.07429	LMO2	log(1.85)	FALSE
chr11	33534868	33535268	0.611864	LMO2	log(1.85)	FALSE
chr11	33624568	33624868	-1.43598	LMO2	log(1.85)	FALSE
chr11	33647168	33647568	-1.07716	LMO2	log(1.85)	FALSE
chr11	33667268	33667468	1.59639	LMO2	log(1.85)	TRUE
chr11	33671468	33671868	-1.27771	LMO2	log(1.85)	FALSE
chr11	33768068	33768468	0.862341	LMO2	log(1.85)	FALSE
chr11	33789268	33789468	1.02273	LMO2	log(1.85)	TRUE
chr11	33827568	33827868	-1.02795	LMO2	log(1.85)	FALSE
chr11	33867368	33867768	-1.60019	LMO2	log(1.85)	FALSE
chr11	33869668	33870268	0.870387	LMO2	log(1.85)	FALSE
chr11	33872968	33873568	-1.14264	LMO2	log(1.85)	FALSE
chr11	33880968	33883368	1.11061	LMO2	log(1.85)	FALSE
chr11	33937168	33938068	0.660894	LMO2	log(1.85)	FALSE
chr11	33939468	33939768	1.12021	LMO2	log(1.85)	FALSE
chr11	33940268	33943268	1.84698	LMO2	log(1.85)	FALSE
chr11	33943668	33946168	2.35051	LMO2	log(1.85)	FALSE
chr11	34022368	34022768	-2.05783	LMO2	log(1.85)	FALSE
chr11	34077868	34078268	-1.36342	LMO2	log(1.85)	FALSE
chr11	34215368	34215568	0.654103	LMO2	log(1.85)	FALSE
chr11	34221868	34222168	1.40468	LMO2	log(1.85)	TRUE
chr11	34238468	34238868	-1.18935	LMO2	log(1.85)	TRUE
chr11	34274568	34274768	-1.13892	LMO2	log(1.85)	FALSE
chr11	34294168	34294668	-1.17568	LMO2	log(1.85)	FALSE
chr11	34401968	34402368	-1.84503	LMO2	log(1.85)	FALSE
chr11	34452368	34452668	-1.3762	LMO2	log(1.85)	FALSE
chr11	34479168	34479568	0.494776	LMO2	log(1.85)	FALSE
chr11	34584068	34584468	-1.6424	LMO2	log(1.85)	FALSE
chr11	35649368	35649768	-1.4549	LMO2	log(1.85)	TRUE
chr6	109149945	109150145	-2.36498	CD164	log(1.85)	TRUE
chr6	109236745	109237045	0.346628	CD164	log(1.85)	FALSE
chr6	109303145	109306445	3.47977	CD164	log(1.85)	FALSE
chr6	109381345	109382645	1.46959	CD164	log(1.85)	FALSE
chr6	109596845	109597145	0.442225	CD164	log(1.85)	FALSE
chr5	88274714	88275014	1.55754	MEF2C	log(1.85)	TRUE
chr5	88734214	88734814	1.14898	MEF2C	log(1.85)	FALSE
chr5	88815714	88816414	1.01056	MEF2C	log(1.40)	FALSE
chr5	88836814	88837414	0.791826	MEF2C	log(1.40)	FALSE
chr5	88877214	88877514	-0.78323	MEF2C	log(1.40)	FALSE
chr5	88882114	88885514	1.38485	MEF2C	log(1.85)	FALSE
chr5	88923914	88924614	0.689295	MEF2C	log(1.40)	FALSE
chr5	89054814	89055614	0.642401	MEF2C	log(1.40)	FALSE
chr5	89057014	89057314	0.870369	MEF2C	log(1.40)	TRUE
chr5	89076214	89076614	0.823451	MEF2C	log(1.40)	FALSE
chr5	89514614	89515014	1.58747	MEF2C	log(1.40)	FALSE
chr5	89664314	89664514	1.27999	MEF2C	log(1.85)	TRUE
chr5	89890114	89890414	0.962406	MEF2C	log(1.40)	TRUE
chr12	111994126	111994726	1.43289	ERP29	log(1.85)	FALSE
chr12	111995026	111995626	1.10162	ERP29	log(1.85)	FALSE
chr12	112005226	112006426	-0.955167	ERP29	log(1.85)	FALSE
chr12	112012926	112014926	2.43312	ERP29	log(1.85)	FALSE
